# Emergence of Dual β-lactam and Colistin Resistance via bla_FRI-8_ and mcr-10.2 co-carriage on an IncFII Family Plasmid in Enterobacter vonholyi

**DOI:** 10.1101/2025.06.13.659522

**Authors:** Aneta Kovarova, Kate Ryan, Anna Tumeo, Francesca McDonagh, Christina Clarke, Martin Cormican, Georgios Miliotis

## Abstract

**Objectives:** *Enterobacter vonholyi* isolate E323169 represents a rare case of co-carriage of the antimicrobial resistance genes (ARGs) *bla*_FRI-8_, *mcr-10*.*2*. isolated from a clinical rectal swab. E323169 is one of only 12 available *E. vonholyi* genomes. To date, and across over two million pathogenic genomes scanned, only three harbour *bla*_FRI-8_ and two encode *mcr-10*.*2*, yet none exhibit both genes together. This study analyzes the genomic, phenotypic and epidemiological importance of this rare co-occurrence.

**Methods:** Species-ID for E323169 was assigned by MALDI-TOF and then re-assigned and confirmed using a multifactorial genomic workflow. Antimicrobial susceptibilities were determined by MIC assay. The genome of E323169 was sequenced on an Illumina-NextSeq-1000, assembled, and annotated for ARGs, virulence factors, and plasmid replicons detection. Comparative phylogenomics used 12 *E. vonholyi* RefSeq assemblies, and NCBI metadata were analysed for plasmid distributions of *bla*_FRI-8_ and *mcr-10*.*2*.

**Results:** E323169 carried six ARGs: four chromosomally encoded (*blaACT-91, fosA, oqxA10, oqxB9*) and two plasmid-borne (*bla*_FRI-8_ and *mcr-10*.*2*) co-located on IncFII(p14)_1_p14 replicon. Additional plasmid replicons: Col(MG828)_1 and ColRNAI_1 were also identified. By mining the NCBI Pathogen Detection pipeline, we identified *bla*_FRI-8_ on IncFII replicon in *E. asburiae* JBIWA002, and *mcr-10*.*2* on a multi-replicon (IncFIB/IncFII) plasmid in *E. kobei* 11778-yvys.

**Conclusion:** This report documents the first *E. vonholyi* isolate co-harboring *bla*_FRI-8_ and *mcr-10*.*2* on a single IncFII family plasmid, showing the widening host range of plasmid-mediated resistance to carbapenems/colistin. No prior similar co-occurrences reported, underscoring its rarity. These findings highlight the urgent need for enhanced clinical screening and genomic surveillance to curb the spread.
