## Supplemental File for "Emergence of Dual β-lactam and Colistin Resistance via bla_FRI-8_ and mcr-10.2 co-carriage on an IncFII Family Plasmid in Enterobacter vonholyi"

### Sheet: Title Page
Emergence of Dual β-lactam and Colistin Resistance via blaFRI-8 and mcr-10.2 co-carriage on an IncFII Family Plasmid in Enterobacter vonholyi
	Authors
Aneta Kovarova1*, Kate Ryan1, Anna Tumeo1, Francesca McDonagh1, Christina Clarke2, Martin Cormican2, Georgios Miliotis1,3•
	Affiliations
1 Antimicrobial Resistance and Microbial Ecology Group, School of Medicine, University of Galway, Galway, Ireland
2 Department of Medical Microbiology, Health Services Executive, Galway University Hospital, Galway, Ireland.
3 Centre for One Health, Ryan Institute, University of Galway, Galway, Ireland.
* First author
• Corresponding author

### Sheet: Metadata
Table S1: Metadata
ReceivedDate	CollectionDate:	Pseudo-anonymised Number	AGE	PatientSex	Isolate Status		SourceSite	Species
2024-03-07	17/8/2023	E323169	56.5749	F	NP	East3	Rectal	Enterobacter vonholyi
NCBI isolates
	Date	Strain ID	Country	Isolation Source/Host	Species
	2023-05-12	211D2	France	Homo sapiens	Enterobacter vonholyi
	2024-04-06	3F	Bangladesh	Plant Root Soil	Enterobacter vonholyi
	19/7/2023	92	Afghanistan	Homo sapiens	Enterobacter vonholyi
	16/6/2022	C210212	China	Homo sapiens	Enterobacter vonholyi
	2019-09-09	E13	Germany	Marjoram	Enterobacter vonholyi
	18/5/2022	KD11A-1	South Africa	Environmental	Enterobacter vonholyi
	17/1/2024	MGG-11Ip	India	-	Enterobacter vonholyi
	17/1/2024	S50	India	Bos taurus indicus	Enterobacter vonholyi
	25/7/2024	STK80_C	Switzerland	Coriander	Enterobacter vonholyi
	17/1/2024	Sil_NS_38	India	Capra hircus	Enterobacter vonholyi
	24/6/2024	dmeb_c845a	UK	Homo sapiens	Enterobacter vonholyi
Outgroup
	2019-03-09	WCHECh050004	China	Homo sapiens	Enterobacter chengduensis

### Sheet: Assembly
Table S2: Assembly statistics and genome characterictics
All statistics are based on contigs of size >= 500 bp, unless otherwise noted (e.g., "# contigs (>= 0 bp)" and "Total length (>= 0 bp)" include all contigs).
Assembly	BioSample accession number	Genome accession	BioProject number	# contigs (>= 0 bp)	# contigs (>= 1000 bp)	# contigs (>= 5000 bp)	# contigs (>= 10000 bp)	# contigs (>= 25000 bp)	# contigs (>= 50000 bp)	Total length (>= 0 bp)	Total length (>= 1000 bp)	Total length (>= 5000 bp)	Total length (>= 10000 bp)	Total length (>= 25000 bp)	Total length (>= 50000 bp)	# contigs	Largest contig	Total length	GC (%)	N50	N90	auN	L50	L90	# total reads	# left	# right	Mapped (%)	Properly paired (%)	Avg. coverage depth	Coverage >= 1x (%)	# N's per 100 kbp
E323169	SAMN47937951	JBNCAP000000000	PRJNA1250442	85	31	24	21	16	12	4830522	4812462	4796861	4775425	4695907	4554270	38	2059600	4817863	55.25	656204	99592	1.06737e+06	2	10	3232582	1616291	1616291	100.16	98.87	186	100	0

### Sheet: ARGs
Table S3: ARGs
Isolate ID	FRI-8	LAP-2	MCR-10.2	QnrS1	ACT-53	ACT-58	ACT-62	CRP	acrA	FosA2	H-NS	IMI-1	KpnF	KpnG	KpnH	MIR-14	NmcR	OmpA	TolC	acrB	acrD	bacA	cpxA	emrB	emrR	marA	MCR-10.1	mdtA	mdtB	mdtC	msbA	oqxA	oqxB	ramA	ramA
E323169_plasmid_AB685	.	.	.	.
E323169_plasmid_AD698	100	.	100	.
KD11A-1_plasmid_AA027	.	.	.	.
KD11A-1_plasmid_AA033	.	.	.	.
KD11A-1_plasmid_AA113	.	.	.	.
KD11A-1_plasmid_AB036	.	.	.	.
KD11A-1_plasmid_AB040	.	.	.	.
KD11A-1_plasmid_AC291	.	.	.	.
KD11A-1_plasmid_AD334	.	.	.	.
KD11A-1_plasmid_AD444	.	.	.	.
KD11A-1_plasmid_novel	.	.	.	.
DMEB_C845A_plasmid_AA663	.	.	.	.
E_chengduensis_WCHECh050004_plasmid_AB169	.	100	.	100
Isolate ID	FRI-8	LAP-2	MCR-10.2	QnrS1	ACT-53	ACT-58	ACT-62	CRP	acrA	FosA2	H-NS	IMI-1	KpnF	KpnG	KpnH	MIR-14	NmcR	OmpA	TolC	acrB	acrD	bacA	cpxA	emrB	emrR	marA	MCR-10.1	mdtA	mdtB	mdtC	msbA	oqxA	oqxB	ramA	ramA
3F_chromosome					.	.	.	100	100	100	100	.	.	100	99.48	100	.	96.62	92.27	99.87	99.45	100	99.49	.	100	96.61	.	.	99.94	100	100	100	99.11	96.8	ramA
92_chromosome					.	.	.	100	100	100	100	100	.	100	99.48	100	99.89	96.62	92.27	99.87	99.45	99.51	99.49	.	100	96.61	.	.	99.94	99.9	100	100	99.11	96.8	96.8
C210212_chromosome					.	.	100	100	100	100	100	.	.	100	99.48	.	.	96.62	92.27	99.87	99.45	99.51	99.49	.	100	96.61	.	.	99.94	100	100	100	99.11	96.8	96.8
E13_chromosome					.	.	.	100	100	100	100	.	.	100	98.77	100	.	96.62	92.27	99.87	99.45	99.51	99.49	.	100	96.61	.	.	99.94	100	100	100	99.11	93.33	96.8
E323169_chromosome					.	100	.	100	100	100	100	.	.	100	100	.	.	96.62	92.27	99.87	99.45	99.51	99.49	.	100	96.61	.	.	99.9	100	100	100	99.11	93.33	93.33
KD11A-1_chromosome					.	100	.	100	100	100	100	.	.	100	99.48	.	.	96.62	92.27	99.87	99.45	99.51	99.49	.	100	96.61	100	.	99.9	100	100	100	99.11	93.33	93.33
MGG-11Ip_chromosome					.	.	100	100	100	100	100	.	.	100	99.48	.	.	96.62	92.27	99.87	99.45	100	99.49	.	100	96.61	.	81.73	99.94	100	100	100	99.11	96.8	93.33
S50_chromosome					.	.	100	100	100	100	100	.	.	100	99.48	.	.	96.62	92.27	99.87	99.45	100	99.49	.	100	96.61	.	.	99.94	100	100	100	99.11	96.8	96.8
STK80_C_ref_chromosome					.	.	.	100	100	100	100	100	.	100	99.48	100	99.89	96.62	92.27	99.87	99.45	100	99.49	.	100	96.61	.	.	99.94	100	100	100	99.11	96.8	96.8
Sil_NS_38_chromosome					.	.	100	100	100	100	100	.	.	100	99.48	.	.	96.62	92.27	99.87	99.45	99.51	99.49	.	100	96.61	.	.	99.94	100	100	100	99.11	96.8	96.8
DMEB_C845A_chromosome					.	.	.	100	100	100	100	.	.	100	99.48	100	.	96.62	92.27	99.87	99.45	100	99.49	.	100	96.61	.	.	99.94	100	100	100	99.11	96.8	96.8
E_chengduensis_WCHECh050004_chromosome					100	.	.	100	100	99.53	100	.	100	100	.	.	.	96.62	91.26	99.87	99.52	99.51	99.49	99.35	100	96.61	.	.	99.94	100	100	100	99.11	97.07	96.8
211D2_chromosome								100	100	100	100			100	99.48	100		96.62	92.27	99.45	99.45	99.51	99.49		100	99.94			99.94	99.9	100	100	99.11	96.8	96.8

### Sheet: Plasmid Finder
Table S4: Plasmid Finder
Isolate ID	Col(MG828)_1	Col(pHAD28)_1	IncFIA(HI1)_1	IncFIB(K)_1	IncFII(Yp)_1	IncFII(p14)_1	IncFII(pAR0022)_1
E323169_plasmid_AB685	100	.	.	.	.	.	.
E323169_plasmid_AD698	.	.	.	.	.	98.47	99.77
KD11A-1_plasmid_AA027	.	.	.	.	98.7	.	89.59
KD11A-1_plasmid_AA033	.	.	.	.	.	.	.
KD11A-1_plasmid_AA113	.	.	.	.	.	.	.
KD11A-1_plasmid_AB036	.	100	.	.	.	.	.
KD11A-1_plasmid_AB040	.	98.47	.	.	.	.	.
KD11A-1_plasmid_AC291	.	.	.	.	100	.	99.77
KD11A-1_plasmid_AD334	.	.	.	.	.	.	.
KD11A-1_plasmid_AD444	.	.	.	100	.	.	.
KD11A-1_plasmid_novel	.	.	100	.	.	.	.
DMEB_C845A_plasmid_AA663	.	100	.	.	.	.	.
E_chengduensis_WCHECh050004_plasmid_AB169	.	.	.	.	.	.	.

### Sheet: VFDB
Table S5: VFDB
Isolate_ID	acrA	acrB	csgG	entA	entB	entE	fepA	fepC	fepD	fepG	fliG	galF	gnd	hcp/tssD	mrkA	mrkB	mrkC	mrkD	mrkF	ompA	rcsB	tssF	yagV/ecpE	yagW/ecpD	yagX/ecpC	yagZ/ecpA	ybdA	ykgK/ecpR	astA
3F_chromosome	.	99.81	100	99.75	100	99.75	99.28	97.61	85.71	99.4	99.19	95.32	100	100	.	.	.	.	.	99.04	99.39	100	.	.	.	.	94.69	.
92_chromosome	99.92	99.81	100	99.75	99.3	99.75	99.28	97.61	85.71	87.51	.	98.22	100	100	.	.	.	.	.	99.04	99.39	.	.	.	.	.	92.67	.
C210212_chromosome	99.92	99.81	100	99.75	100	99.75	99.28	97.61	85.71	.	99.19	98.22	100	100	.	.	.	.	.	99.04	99.39	100	.	.	.	.	94.69	.
E13_chromosome	99.92	99.81	100	99.75	100	99.75	99.37	98.24	85.81	87.51	.	98.22	100	.	.	.	.	.	.	99.04	99.39	.	.	.	.	.	94.69	.
E323169_S30_R1_001_chromosome	99.92	99.81	100	99.75	100	99.81	99.28	98.24	85.71	99.4	.	98.22	100	100.00;100.00	.	.	.	.	.	99.04	99.39	100	.	.	.	.	94.61	.
KD11A-1_chromosome	99.92	99.81	100	99.75	100	99.81	99.37	98.24	98.31	99.4	.	98.22	100	.	100	100	100	100	100	99.04	99.39	.	.	.	.	.	94.69	.
MGG-11Ip_chromosome	99.92	99.81	100	99.75	100	99.75	99.28	98.24	85.71	.	99.19	95.32	100	100	.	.	.	.	.	99.04	99.39	100	97.75	95.92	100	100	94.69	98.98
S50_chromosome	99.92	99.81	100	99.75	100	99.75	99.28	97.61	85.71	.	.	98.22	100	100	.	.	.	.	.	99.04	99.39	100	97.75	95.92	100	100	94.69	98.98
STK80_C_ref_chromosome	.	99.81	100	99.75	100	99.81	99.28	97.61	85.71	87.51	.	95.54	100	100	.	.	.	.	.	99.04	99.39	100	.	.	.	.	94.69	.
Sil_NS_38_chromosome	.	99.81	100	99.75	100	99.07	99.28	97.61	85.52	99.4	.	98.22	100	100	.	.	.	.	.	99.04	99.39	100	.	.	.	.	94.69	.
DMEB_C845A_chromosome	.	99.81	100	99.75	100	99.81	99.28	97.61	85.71	99.4	99.19	95.32	100	100	.	.	.	.	.	99.04	99.39	100	.	.	.	.	94.69	.
E_chengduensis_WCHECh050004_chromosome	.	99.81	100	99.11	99.3	99.81	99.01	97.11	98.61	.	.	98.22	100	100	.	.	.	.	.	99.04	99.39	.	.	.	.	.	92.67	.
211D2_chromosome		99.81	100	99.75	100	99.81	99.28	97.61	85.71			98.22	100	100						99.04	99.39						94.69
KD11A-1_plasmid_AA027																													98.29

### Sheet: GTDBTk
Table S6: GTDBTk
user_genome	reference_genome	fastani_ani	fastani_af	reference_taxonomy	satisfies_gtdb_circumscription_criteria
E323169	GCF_008364555.1	98.9521	0.95	d__Bacteria;p__Proteobacteria;c__Gammaproteobacteria;o__Enterobacterales;f__Enterobacteriaceae;g__Enterobacter;s__Enterobacter vonholyi	TRUE

### Sheet: MIC
Table S7: MIC
Sample name	Antimicrobial	Resistance phenotype	Measurement sign	Measurment	Measurement units	Laboratory typing method	Testing standard
E323169	Ampicillin	not defined	==	8	mg/L	MIC	EUCAST
E323169	Piperacillin/Tazobactam	susceptible	<	4/4	mg/L	MIC	CLSI
E323169	Cefoxitin	not defined	==	8	mg/L	MIC	CLSI
E323169	Cefixime	susceptible	<	1	mg/L	MIC	EUCAST
E323169	Cefotaxime	susceptible	<	1	mg/L	MIC	EUCAST
E323169	Cefepime	susceptible	<	1	mg/L	MIC	EUCAST
E323169	Tigecycline	susceptible	<	0.5	mg/L	MIC	EUCAST
E323169	Cefuroxime	not defined	==	8	mg/L	MIC	EUCAST
E323169	Ceftazidime/Avibactam	susceptible	<	2/4	mg/L	MIC	EUCAST
E323169	Ceftolozane/Tazobactam	susceptible	<	1/4	mg/L	MIC	EUCAST
E323169	Ceftazidime	susceptible	<	1	mg/L	MIC	EUCAST
E323169	Aztreonam	susceptible	<	2	mg/L	MIC	EUCAST
E323169	Ciprofloxacin	susceptible	<	0.08	mg/L	MIC	EUCAST
E323169	Levofloxacin	susceptible	<	0.5	mg/L	MIC	EUCAST
E323169	Fosfomycin	susceptible	<	8	mg/L	MIC	CLSI
E323169	Meropenem/Vaborbactam	susceptible	<	8/8	mg/L	MIC	EUCAST
E323169	Ertapenem	resistant	>	1	mg/L	MIC	EUCAST
E323169	Norfloxacin	susceptible	<	0.5	mg/L	MIC	EUCAST
E323169	Amikacin	susceptible	<	8	mg/L	MIC	EUCAST
E323169	Gentamicin	susceptible	<	2	mg/L	MIC	EUCAST
E323169	Tobramycin	susceptible	<	2	mg/L	MIC	EUCAST
E323169	Nitrofurantoin	susceptible	<	64	mg/L	MIC	EUCAST
E323169	Chloramphenicol	susceptible	<	8	mg/L	MIC	EUCAST
E323169	Colistin	resistant	>	4	mg/L	MIC	EUCAST
E323169	Nalidixic Acid	susceptible	<	16	mg/L	MIC	EUCAST
E323169	Tetracycline	susceptible	<	8	mg/L	MIC	EUCAST
E323169	Trimethoprim/Sulfamethoxazole	susceptible	<	2/38	mg/L	MIC	EUCAST
E323169	Meropenem	susceptible	<	4	mg/L	MIC	EUCAST
E323169	Imipenem	susceptible	<	2	mg/L	MIC	EUCAST

### Sheet: Genomic characteristics of E323
Table S8: Genomic characteristics of E. vonholyi E323169
	Similarity to Enterobacter vonholyi				Similarity to Enterobacter vonholyi
	Type Strain E13				Reference genome STK80_C
Strain ID	ANI (%)		dDDH		ANI (%)		dDDH		Genome size (bp)	Completeness	Contamination
E323169	98.94		91.7		98.12		83.4		4830522	100	0
	Similarity to Enterobacter vonholyi				Similarity to Enterobacter vonholyi
	Type Strain E13				Reference genome STK80_C
Strain ID	16sRNA (%)		16sRNA (%)		16sRNA (%)		16sRNA (%)
	Query coverage	Percentage identity	Query coverage	Percentage identity	Query coverage	Percentage identity	Query coverage	Percentage identity
E323169	Fragment 1		Fragment 2		Fragment 1		Fragment 2
	100	100	100	98.99	100	99.81	100	98
